# A snakemake toolkit for the batch assembly, annotation, and phylogenetic analysis of mitochondrial genomes and ribosomal genes from genome skims of museum collections

**DOI:** 10.1101/2023.08.11.552985

**Authors:** Oliver White, Andie Hall, Ben W. Price, Suzanne T. Williams, Matt Clark

## Abstract

Low coverage “genome-skims” are often used to assemble organelle genomes and ribosomal gene sequences for cost effective phylogenetic and barcoding studies. Natural history collections hold invaluable biological information, yet poor preservation resulting in degraded DNA often hinders PCR based analyses. However, with improvements to molecular techniques and sequencing technology, it is possible to use methods developed for working with ancient DNA to generate libraries and sequence the short fragments typical of degraded DNA to generate genome skims from museum collections.

Here we introduce a snakemake toolkit comprised of three pipelines *skim2mt*, *skim2rrna* and *gene2phylo*, designed to unlock the genomic potential of historical museum specimens using genome skimming. Specifically, *skim2mt* and *skim2rrna* perform the batch assembly, annotation and phylogenetic analysis of mitochondrial genomes and nuclear ribosomal genes, respectively, from low-coverage genome skims. The third pipeline *gene2phylo* takes a set of gene alignments and performs phylogenetic analysis of individual genes, partitioned analysis of concatenated alignments and a phylogenetic analysis based on gene trees.

We benchmark our pipelines with simulated data, followed by testing with a novel genome skimming dataset from both recent and historical solariellid gastropod samples. We show that the toolkit can recover mitochondrial and ribosomal genes from poorly preserved museum specimens of the gastropod family Solariellidae. In addition, the phylogenetic analysis of multiple gene sequences is consistent with our current understanding of taxonomic relationships.

The generation of bioinformatic pipelines that facilitate processing large quantities of sequence data from the vast repository of specimens held in natural history museum collections will greatly aid species discovery and exploration of biodiversity over time, ultimately aiding conservation efforts in the face of a changing planet.
