## Supporting Information for "A snakemake toolkit for the batch assembly, annotation, and phylogenetic analysis of mitochondrial genomes and ribosomal genes from genome skims of museum collections"

### Sheet: Table S1
Taxon	Family	Subfamily	Tribe	Mitochondrion	Ribosomal
Diaethria gabaza eupepla	Nymphalidae	Biblidinae	Callicorini	MZ981736	MZ981737
Adelpha iphiclus	Nymphalidae	Limenitidinae	Limenitidini	NC_039696	MW186510
Auzakia danava	Nymphalidae	Limenitidinae	Limenitidini	NC_039882	MW186646
Chalinga pratti	Nymphalidae	Limenitidinae	Limenitidini	NC_039861	MW186523
Litinga cottini	Nymphalidae	Limenitidinae	Limenitidini	NC_039877	MW186635
Moduza procris	Nymphalidae	Limenitidinae	Limenitidini	NC_036334	MW186628
Parasarpa zayla	Nymphalidae	Limenitidinae	Limenitidini	OP526841	MW186621
Tacola larymna	Nymphalidae	Limenitidinae	Limenitidini	NC_039887	MW186650
Phaedyma columella	Nymphalidae	Limenitidinae	Neptini	NC_036332	MW186623
Baeotus beotus	Nymphalidae	Nymphalinae	Coeini	NC_057684	MW571038
Hypolimnas usambara	Nymphalidae	Nymphalinae	Junoniini	NC_064725	OM352435
Junonia villida	Nymphalidae	Nymphalinae	Junoniini	BK061228	BK061356
Precis pelarga	Nymphalidae	Nymphalinae	Junoniini	NC_064722	OM352432
Protogoniomorpha temora	Nymphalidae	Nymphalinae	Junoniini	NC_064709	OM352415
Salamis cacta	Nymphalidae	Nymphalinae	Junoniini	NC_064727	OM352437
Yoma algina	Nymphalidae	Nymphalinae	Junoniini	NC_064711	OM352438
Catacroptera cloanthe	Nymphalidae	Nymphalinae	Kallimini	MW722786	MW722785
Doleschallia melana	Nymphalidae	Nymphalinae	Kallimini	NC_052705	MT704832
Kallima paralekta	Nymphalidae	Nymphalinae	Kallimini	NC_054269	MW192439
Mallika jacksoni	Nymphalidae	Nymphalinae	Kallimini	NC_050692	MT704831
Araschnia levana	Nymphalidae	Nymphalinae	Nymphalini	NC_050649	MT750296
Smyrna blomfildia	Nymphalidae	Nymphalinae	Nymphalini	MZ151338	MZ198233
Anartia jatrophae saturata	Nymphalidae	Nymphalinae	Victorinini	MT712074	MT742579
Kallimoides rumia	Nymphalidae	Nymphalinae		NC_050691	OM352440
Eurema blanda	Pieridae	Coliadinae		NC_032285	FJ041112

### Sheet: Table S2
Specimen	Year collected	Preservative	Shell cracked	Year DNA extracted	DIN	PCR cox1	PCR 16S	PCR 12S	PCR 28S	Raw reads	Quality filtered reads	Pct. retained	Pct. Human	Assembled base pairs mitochondrial	Primary mapped mitochondrial	Assembled base pairs nuclear ribosomal	Primary mapped nuclear ribosomal	Filtering	Protein coding genes mitochondrial	rRNA genes mitochondrial	cox1	28S rRNA
Archiminolia oleacea	1977	70% ethanol	N	2011	none	–	–	–	–	26344526	24086388	0.914284	0.680795	347	30	1975	3405	Sample removed (>50% genes missing)	0	1	0	0
Arxellia herosae	2001	dry	–	2011	1.8	–	–	HF585844	–	47306428	42883398	0.906503	0.635697	2951	358	2371	6043	Sample removed (>50% genes missing)	1	1	0	1
Bathymophila gravida	2001	80% ethanol	N	2010	1	PCR only	–	–	PCR only	26213970	25660764	0.978897	0.800088	633	86	1051	657	Sample removed (>50% genes missing)	0	0	0	0
'Bathymophila' sp. 18	2011	95% ethanol	N	2013	6.2	–	LT575910	LT575928	LT575957	48049324	47395352	0.98639	0.663016	13766	8658	2385	6249		13	1	1	1
Bathymophila-Like sp. 12	1999	dry	–	2010	1	–	–	HF585775	–	27587746	26359780	0.955489	0.753771	16936	51130	2391	5588		15	1	1	1
Chonospeira nuda	2009	95% ethanol	N	2013	1.9	SEQ	SEQ	SEQ	–	42868564	41916404	0.977789	0.715931	17007	4536	3615	7751		15	1	1	1
Clade D sp. d	2015	95% ethanol	Y	2020	1.3	SEQ	–	–	–	26048204	25564792	0.981442	0.691109	24670	7937	2379	1319	Duplicate annotations removed	15	1	1	1
Elaphriella wareni	2014	95% ethanol	Y	2019	2.8	–	–	SEQ	SEQ	45945034	41892936	0.911806	0.601467	0	0	2908	3859	Sample removed (>50% genes missing)	0	1	0	1
Ilanga whitechurchi	2013	99%?ethanol	N	2014	none	–	OK393755	–	–	27416040	26867150	0.979979	0.743698	13870	19310	2904	1533		13	1	1	1
Lamellitrochus sp. 6	2015	95% ethanol	Y	2020	5.8	OK392062	OK393760	OK393784	OK393809	31371916	29482632	0.939778	0.44833	16600	6096	2356	7255		15	1	1	1
'Lamellitrochus' carinatus	2012	95% ethanol	Y	2013	5.7	SEQ	SEQ	SEQ	SEQ	47622588	47096528	0.988954	0.379481	10728	9361	2929	4428		8	1	1	1
Microgaza rotella	2012	95% ethanol	Y	2013	6.1	LT575902	LT575920	LT575947	LT575964	43048666	40120634	0.931983	0.606524	10074	7381	2374	7548		9	1	1	1
Phragmomphalina tenuiseptum	1988	80% ethanol	N	2010	1.6	PCR only	–	PCR only	PCR only	21791356	19854352	0.911111	0.513176	17041	58043	2868	10429	28S removed (non-sollariellid contaminant)	15	1	1	1
Solariella amabilis	1970	70% ethanol	N	2011	1	–	–	HF585871	–	34549260	33931700	0.982125	0.603341	18591	174306	2837	3884	Duplicate annotations removed	15	1	1	1
Solariella sp. 7	1992	dry	–	2011	none	–	–	HF585874	–	27403938	26154592	0.95441	0.327436	17240	49486	3595	5947		15	1	1	1
'Solariella' carvalhoi	2015	95% ethanol	Y	2020	6.5	OK392068	OK393764	OK393789	OK393814	26839984	26489608	0.986946	0.461895	16786	17484	2904	4724		15	1	1	1
'Solariella' obscura	1967	70% ethanol	N	2011	1	–	–	PCR only	–	27648100	26172842	0.946642	0.655426	16053	5446	4328	11955		15	2	1	1
'Solariella' varicosa	1967	70% ethanol	N	2011	–	–	–	HF585720	–	17723568	17059260	0.962518	0.762534	16641	37842	2436	5343		15	1	1	1
Spectamen cf. bellulum	2005	99% ethanol	N	2010	3.3	–	PCR only	HE800677	SEQ	40254864	38741136	0.962396	0.687122	16696	14225	2897	7614	Sample removed (solariellid contaminant)	15	1	1	1
'Spectamen' franciscanum	1995	75% ethanol	N	2010	1	PCR only	–	PCR only	–	35182618	33437862	0.950409	0.669673	0	0	6227	7727	Sample removed (>50% genes missing)	0	3	0	1
Suavotrochus lubricus	2015	95% ethanol	Y	2020	3.7	SEQ	SEQ	SEQ	SEQ	34912092	32855540	0.941093	0.70687	15195	8063	2902	7001		14	1	1	1
'Suavotrochus' sp. 2	2015	95% ethanol	Y	2020	5.7	SEQ	SEQ	SEQ	SEQ	36769068	36190970	0.984278	0.576006	16840	7580	3565	3602		15	1	1	1
'Zetela' alphonsi	2006	70% ethanol	N	2010	none	–	–	PCR only	PCR only	40463684	38298236	0.946484	0.743015	16865	123795	2397	34235	Duplicate annotations removed	14	1	1	1
Zetela kopua	1979	80% ethanol	N	2010	1.8	PCR only	–	–	PCR only	23545970	22604312	0.960008	0.603205	16974	302457	3206	12162	28S removed (non-sollariellid contaminant)	15	1	1	1
Zetela textilis	1974	80% ethanol	N	2010	none	PCR only	–	–	–	27150384	25600898	0.942929	0.544485	0	0	577	3659	Sample removed (>50% genes missing)	0	0	0	0
Lunella aff. cinerea	–	–	–	–	–	–	–	–	–	4108698	3901528	0.949578	0.727062	17232	1835	6439	1736		15	3	1	1
Turbo cornutus	–	–	–	–	–	–	–	–	–	31449326	30961008	0.984473	0.401022	16869	30350	5529	6526		15	3	1	1
